# Post-transcriptional control by RNA-binding proteins links local synaptic translation to schizophrenia genetic risk

**DOI:** 10.64898/2026.02.27.708510

**Authors:** Kamilė Tamušauskaitė, Philippa M. Wells, Akshay Bhinge, Jonathan Mill, Nicholas E Clifton

**Affiliations:** Department of Clinical & Biomedical Sciences, University of Exeter Medical School, University of Exeter, Exeter, United Kingdom; Living Systems Institute, University of Exeter, Exeter, United Kingdom

**Keywords:** Schizophrenia, Local Translation, RNA-Binding Proteins, Synapse, Genome-wide association study

## Abstract

**Background:** Synaptic function is increasingly recognized as a core property of genes implicated in psychiatric disorders. Defining the specific synaptic molecular systems underlying genetic risk is critical step toward therapeutic advances. Synaptic processes rely on rapid protein production driven by local translation of mRNA in context-specific synapses. Synaptic mRNA metabolism, transport and local translation is regulated by RNA-binding proteins (RBPs). Here, we hypothesized that genetic risk converges on localised transcripts with synaptic function and aimed to identify RBP regulatory systems that capture this shared schizophrenia genetic risk.

**Methods:** We use recent human and mouse bulk and single-synapse transcriptomic and proteomic datasets to test for enrichment of schizophrenia genetic risk among mRNAs stratified by localization and synaptic function employing gene set association (MAGMA) and heritability enrichment (S-LDSC) analyses. Prioritized transcripts were further analyzed for RBP control through motif enrichment analysis (Transite) of the 3’UTRs of these transcripts. Candidate RBPs were then evaluated based on the strength of genetic association among their predicted binding targets.

**Results:** We demonstrate that genes encoding localised mRNAs with synaptic function show significantly greater genetic association than other synaptic genes. We identified a subset of RBPs, RBFOX1/2/3, CELF4, HNRNPR, and nELAVL, whose motifs are enriched in localised synaptic mRNAs and whose targets are enriched for schizophrenia risk variants. These RBPs are prioritized as candidate regulatory systems through which genetic risk may converge on the transport, splicing and translation of localised transcripts with synaptic function.

**Conclusions:** Our results highlight potential regulatory systems through which genetic variation influences synaptic mechanisms and provide a scalable framework for refining the link between genetic association and post-transcriptional regulation in neuropsychiatric disorders.
