## Supplementary Table 1 for "Post-transcriptional control by RNA-binding proteins links local synaptic translation to schizophrenia genetic risk"

### Sheet: Sheet 1
PMI	Title	Authors	RBP	Species	Tissue	Age	Method
26602609	miRNA–target chimeras reveal miRNA 3′-end pairing as a major determinant of Argonaute target specificity	Moore, M. J., Scheel, T. K., Luna, J. M., Park, C. Y., Fak, J. J., Nishiuchi, E., Rice, C. M., & Darnell, R. B.	AGO	Mus musculus	Neocortex	P13	CLEAR-CLIP
24389009	Transcriptome-wide Discovery of microRNA Binding Sites in Human Brain	Boudreau, R. L., Jiang, P., Gilmore, B. L., Spengler, R. M., Tirabassi, R., Nelson, J. A., Ross, C. A., Xing, Y., & Davidson, B. L.	AGO	Homo sapiens	motor cortex (Brodmann’s area 4) and cingulate gyrus	44-68y	HITS-CLIP
25036633	APC is an RNA-Binding Protein and its Interactome Provides a Link to Neural Development and Microtubule Assembly	Preitner, N., Quan, J., Nowakowski, D. W., Hancock, M. L., Shi, J., Tcherkezian, J., Young-Pearse, T. L., & Flanagan, J. G.	APC	Mus musculus	Whole Brain	E14	HITS-CLIP
27253061	CELF RNA binding proteins promote axon regeneration in C. elegans and mammals through alternative splicing of Syntaxins	Chen, L., Liu, Z., Zhou, B., Wei, C., Zhou, Y., Rosenfeld, M. G., Fu, X. D., Chisholm, A. D., & Jin, Y.	CELF2	Cell line	Neuro2A cell line		CLIP-Seq
23209433	CELF4 Regulates Translation and Local Abundance of a Vast Set of mRNAs, Including Genes Associated with Regulation of Synaptic Function	Wagnon, J. L., Briese, M., Sun, W., Mahaffey, C. L., Curk, T., Rot, G., Ule, J., & Frankel, W. N.	CELF4	Mus musculus	Whole brain	6 weeks	iCLIP
37758766	Celf4 controls mRNA translation underlying synaptic development in the prenatal mammalian neocortex	Salamon, I., Park, Y., Miškić, T., Kopić, J., Matteson, P., Page, N. F., Roque, A., McAuliffe, G. W., Favate, J., Garcia-Forn, M., Shah, P., Judaš, M., Millonig, J. H., Kostović, I., De Rubeis, S., Hart, R. P., Krsnik, Ž., & Rasin, M. R.	CELF4	Mus musculus	Neocortex	E17	RIP-RNAseq
37758766	Celf4 controls mRNA translation underlying synaptic development in the prenatal mammalian neocortex	Salamon, I., Park, Y., Miškić, T., Kopić, J., Matteson, P., Page, N. F., Roque, A., McAuliffe, G. W., Favate, J., Garcia-Forn, M., Shah, P., Judaš, M., Millonig, J. H., Kostović, I., De Rubeis, S., Hart, R. P., Krsnik, Ž., & Rasin, M. R.	CELF4	Homo sapiens	Frontal cortex	early fetal (11/12 PCW)	RIP-RNAseq
37758766	Celf4 controls mRNA translation underlying synaptic development in the prenatal mammalian neocortex	Salamon, I., Park, Y., Miškić, T., Kopić, J., Matteson, P., Page, N. F., Roque, A., McAuliffe, G. W., Favate, J., Garcia-Forn, M., Shah, P., Judaš, M., Millonig, J. H., Kostović, I., De Rubeis, S., Hart, R. P., Krsnik, Ž., & Rasin, M. R.	CELF4	Homo sapiens	Frontal cortex	early midfetal (14/15 PCW)	RIP-RNAseq
37758766	Celf4 controls mRNA translation underlying synaptic development in the prenatal mammalian neocortex	Salamon, I., Park, Y., Miškić, T., Kopić, J., Matteson, P., Page, N. F., Roque, A., McAuliffe, G. W., Favate, J., Garcia-Forn, M., Shah, P., Judaš, M., Millonig, J. H., Kostović, I., De Rubeis, S., Hart, R. P., Krsnik, Ž., & Rasin, M. R.	CELF4	Homo sapiens	Frontal cortex	late midfetal (17/18/20 PCW)	RIP-RNAseq
33357440	CLIP and Massively Parallel Functional Analysis of CELF6 Reveal a Role in Destabilizing Synaptic Gene mRNAs through Interaction with 3' UTR Elements	Rieger, M. A., King, D. M., Crosby, H., Liu, Y., Cohen, B. A., & Dougherty, J. D.	CELF6	Mus musculus	basal forebrain, striatum, diencephalon, colliculi, and hindbrain regions	P9	CLIP-seq
31289130	Sequestration of microRNA-mediated target repression by the Ago2-associated RNA-binding protein FAM120A	Kelly, T. J., Suzuki, H. I., Zamudio, J. R., Suzuki, M., & Sharp, P. A.	FAM120A	Mouse cell line	mESCs		iCLIP
29668986	HITS-CLIP in various brain areas reveals new targets and new modalities of RNA binding by fragile X mental retardation protein	Maurin, T., Lebrigand, K., Castagnola, S., Paquet, A., Jarjat, M., Popa, A., Grossi, M., Rage, F., & Bardoni, B.	FMRP	Mus musculus	hippocampus	P13	HITS-CLIP
29668986	HITS-CLIP in various brain areas reveals new targets and new modalities of RNA binding by fragile X mental retardation protein	Maurin, T., Lebrigand, K., Castagnola, S., Paquet, A., Jarjat, M., Popa, A., Grossi, M., Rage, F., & Bardoni, B.	FMRP	Mus musculus	Cortex	P13	HITS-CLIP
29668986	HITS-CLIP in various brain areas reveals new targets and new modalities of RNA binding by fragile X mental retardation protein	Maurin, T., Lebrigand, K., Castagnola, S., Paquet, A., Jarjat, M., Popa, A., Grossi, M., Rage, F., & Bardoni, B.	FMRP	Mus musculus	Cerebellum	P13	HITS-CLIP
23389473	FUS regulates genes coding for RNA-binding proteins in neurons by binding to their highly conserved introns	Nakaya, T., Alexiou, P., Maragkakis, M., Chang, A., & Mourelatos, Z.	FUS	Homo sapiens	temporal lobe cortices		HITS-CLIP
23389473	FUS regulates genes coding for RNA-binding proteins in neurons by binding to their highly conserved introns	Nakaya, T., Alexiou, P., Maragkakis, M., Chang, A., & Mourelatos, Z.	FUS	Mouse cell line	Mouse ES cell-derived neurons		HITS-CLIP
29507242	hnRNP R and its main interactor, the noncoding RNA 7SK, coregulate the axonal transcriptome of motoneurons	Briese, M., Saal-Bauernschubert, L., Ji, C., Moradi, M., Ghanawi, H., Uhl, M., Appenzeller, S., Backofen, R., & Sendtner, M.	HNRNPR	Mouse cell line	embryonic primary mouse motoneurons	E12.5	iCLIP
29507242	hnRNP R and its main interactor, the noncoding RNA 7SK, coregulate the axonal transcriptome of motoneurons	Briese, M., Saal-Bauernschubert, L., Ji, C., Moradi, M., Ghanawi, H., Uhl, M., Appenzeller, S., Backofen, R., & Sendtner, M.	HNRNPR	Mouse cell line	NSC34 cells		iCLIP
22884328	Muscleblind-like 2-mediated alternative splicing in the developing brain and dysregulation in myotonic dystrophy	Charizanis, K., Lee, K. Y., Batra, R., Goodwin, M., Zhang, C., Yuan, Y., Shiue, L., Cline, M., Scotti, M. M., Xia, G., Kumar, A., Ashizawa, T., Clark, H. B., Kimura, T., Takahashi, M. P., Fujimura, H., Jinnai, K., Yoshikawa, H., Gomes-Pereira, M., Gourdon, G., … Swanson, M. S.	MBNL2	Mus musculus	Hippocampi	2–3 months	HITS-CLIP
22998874	Neuronal Elav-like (Hu) proteins regulate RNA splicing and abundance to control glutamate levels and neuronal excitability	Ince-Dunn, G., Okano, H. J., Jensen, K. B., Park, W. Y., Zhong, R., Ule, J., Mele, A., Fak, J. J., Yang, C., Zhang, C., Yoo, J., Herre, M., Okano, H., Noebels, J. L., & Darnell, R. B.	nELAVL	Mus musculus	Forebrain	P0	HITS-CLIP
26894958	Regulatory consequences of neuronal ELAV-like protein binding to coding and non-coding RNAs in human brain	Scheckel, C., Drapeau, E., Frias, M. A., Park, C. Y., Fak, J., Zucker-Scharff, I., Kou, Y., Haroutunian, V., Ma'ayan, A., Buxbaum, J. D., & Darnell, R. B.	nELAVL	Homo sapiens	DLPFC (BA9)	Adult	HITS-CLIP
27223325	NOVA2-mediated RNA regulation is required for axonal pathfinding during development	Saito, Y., Miranda-Rottmann, S., Ruggiu, M., Park, C. Y., Fak, J. J., Zhong, R., Duncan, J. S., Fabella, B. A., Junge, H. J., Chen, Z., Araya, R., Fritzsch, B., Hudspeth, A. J., & Darnell, R. B.	NOVA1	Mus musculus	Cortex	E18.5	HITS-CLIP
27223325	NOVA2-mediated RNA regulation is required for axonal pathfinding during development	Saito, Y., Miranda-Rottmann, S., Ruggiu, M., Park, C. Y., Fak, J. J., Zhong, R., Duncan, J. S., Fabella, B. A., Junge, H. J., Chen, Z., Araya, R., Fritzsch, B., Hudspeth, A. J., & Darnell, R. B.	NOVA2	Mus musculus	Cortex	E18.5	HITS-CLIP
26705333	The splicing regulator PTBP1 controls the activity of the transcription factor Pbx1 during neuronal differentiation	Linares, A. J., Lin, C. H., Damianov, A., Adams, K. L., Novitch, B. G., & Black, D. L.	PTBP1	Mouse cell line	mNPCs		iCLIP
28794184	Post-transcriptional regulation of mouse neurogenesis by Pumilio proteins	Zhang, M., Chen, D., Xia, J., Han, W., Cui, X., Neuenkirchen, N., Hermes, G., Sestan, N., & Lin, H.	PUM1	Mus musculus	Whole brain	Neonate	iCLIP
28794184	Post-transcriptional regulation of mouse neurogenesis by Pumilio proteins	Zhang, M., Chen, D., Xia, J., Han, W., Cui, X., Neuenkirchen, N., Hermes, G., Sestan, N., & Lin, H.	PUM2	Mus musculus	Whole brain	Neonate	iCLIP
33750804	Loss of Quaking RNA binding protein disrupts the expression of genes associated with astrocyte maturation in mouse brain	Sakers, K., Liu, Y., Llaci, L., Lee, S. M., Vasek, M. J., Rieger, M. A., Brophy, S., Tycksen, E., Lewis, R., Maloney, S. E., & Dougherty, J. D.	QKI-6	Mus musculus	Forebrain	P21	CLIP-seq
29398366	Rbfox Splicing Factors Promote Neuronal Maturation and Axon Initial Segment Assembly	Jacko, M., Weyn-Vanhentenryck, S. M., Smerdon, J. W., Yan, R., Feng, H., Williams, D. J., Pai, J., Xu, K., Wichterle, H., & Zhang, C.	RBFOX	Mouse cell line	mESCs-derived motor neurons		HITS-CLIP
24613350	HITS-CLIP and integrative modeling define the Rbfox splicing-regulatory network linked to brain development and autism	Weyn-Vanhentenryck, S. M., Mele, A., Yan, Q., Sun, S., Farny, N., Zhang, Z., Xue, C., Herre, M., Silver, P. A., Zhang, M. Q., Krainer, A. R., Darnell, R. B., & Zhang, C.	RBFOX1	Mus musculus	Whole brain	P15	HITS-CLIP
24613350	HITS-CLIP and integrative modeling define the Rbfox splicing-regulatory network linked to brain development and autism	Weyn-Vanhentenryck, S. M., Mele, A., Yan, Q., Sun, S., Farny, N., Zhang, Z., Xue, C., Herre, M., Silver, P. A., Zhang, M. Q., Krainer, A. R., Darnell, R. B., & Zhang, C.	RBFOX2	Mus musculus	Whole brain	P15	HITS-CLIP
24613350	HITS-CLIP and integrative modeling define the Rbfox splicing-regulatory network linked to brain development and autism	Weyn-Vanhentenryck, S. M., Mele, A., Yan, Q., Sun, S., Farny, N., Zhang, Z., Xue, C., Herre, M., Silver, P. A., Zhang, M. Q., Krainer, A. R., Darnell, R. B., & Zhang, C.	RBFOX3	Mus musculus	Whole brain	P15	HITS-CLIP
36862556	A cell-type-specific alternative splicing regulator shapes synapse properties in a trans-synaptic manner	Traunmüller, L., Schulz, J., Ortiz, R., Feng, H., Furlanis, E., Gomez, A. M., Schreiner, D., Bischofberger, J., Zhang, C., & Scheiffele, P.	SLM2	Mus musculus	Whole brain	NA	eCLIP
36862556	A cell-type-specific alternative splicing regulator shapes synapse properties in a trans-synaptic manner	Traunmüller, L., Schulz, J., Ortiz, R., Feng, H., Furlanis, E., Gomez, A. M., Schreiner, D., Bischofberger, J., Zhang, C., & Scheiffele, P.	SLM2	Mus musculus	Hippocampi	NA	eCLIP
27378374	Distinct and shared functions of ALS-associated proteins TDP-43, FUS and TAF15 revealed by multisystem analyses	Kapeli, K., Pratt, G. A., Vu, A. Q., Hutt, K. R., Martinez, F. J., Sundararaman, B., Batra, R., Freese, P., Lambert, N. J., Huelga, S. C., Chun, S. J., Liang, T. Y., Chang, J., Donohue, J. P., Shiue, L., Zhang, J., Zhu, H., Cambi, F., Kasarskis, E., Hoon, S., … Yeo, G. W.	TAF15	Mus musculus	Whole brain	8 weeks	CLIP-Seq
23416048	Identification of in vivo, conserved, TAF15 RNA binding sites reveals the impact of TAF15 on the neuronal transcriptome	Ibrahim, F., Maragkakis, M., Alexiou, P., Maronski, M. A., Dichter, M. A., & Mourelatos, Z.	TAF15	Homo sapiens	temporal cortices		HITS-CLIP
23416048	Identification of in vivo, conserved, TAF15 RNA binding sites reveals the impact of TAF15 on the neuronal transcriptome	Ibrahim, F., Maragkakis, M., Alexiou, P., Maronski, M. A., Dichter, M. A., & Mourelatos, Z.	TAF15	Mouse cell line	Mouse ES cell-derived neurons		HITS-CLIP
